# Transposon-encoded nucleases use guide RNAs to selfishly bias their inheritance

**DOI:** 10.1101/2023.03.14.532601

**Authors:** Chance Meers, Hoang Le, Sanjana R. Pesari, Florian T. Hoffmann, Matt W.G. Walker, Jeanine Gezelle, Samuel H. Sternberg

## Abstract

Insertion sequences (IS) are compact and pervasive transposable elements found in bacteria, which encode only the genes necessary for their mobilization and maintenance. IS*200*/IS*605* elements undergo ‘peel-and-paste’ transposition catalyzed by a TnpA transposase, but intriguingly, they also encode diverse, TnpB- and IscB-family proteins that are evolutionarily related to the CRISPR-associated effectors Cas12 and Cas9, respectively. Recent studies demonstrated that TnpB-family enzymes function as RNA-guided DNA endonucleases, but the broader biological role of this activity has remained enigmatic. Here we show that TnpB/IscB are essential to prevent permanent transposon loss as a consequence of the TnpA transposition mechanism. We selected a family of related IS elements from *Geobacillus stearothermophilus* that encode diverse TnpB/IscB orthologs, and showed that a single TnpA transposase was active for transposon excision. The donor joints formed upon religation of IS-flanking sequences were efficiently targeted for cleavage by RNA-guided TnpB/IscB nucleases, and co-expression of TnpB together with TnpA led to significantly greater transposon retention, relative to conditions in which TnpA was expressed alone. Remarkably, TnpA and TnpB/IscB recognize the same AT-rich transposon-adjacent motif (TAM) during transposon excision and RNA-guided DNA cleavage, respectively, revealing a striking convergence in the evolution of DNA sequence specificity between collaborating transposase and nuclease proteins. Collectively, our study reveals that RNA-guided DNA cleavage is a primal biochemical activity that arose to bias the selfish inheritance and spread of transposable elements, which was later co-opted during the evolution of CRISPR-Cas adaptive immunity for antiviral defense.
