## Supplementary Tables for "Transposon-encoded nucleases use guide RNAs to selfishly bias their inheritance"

### Sheet: Supplementary Table 1 
	Meers et al.
	Supplementary Table 1 | Strains used in this study.
	Figure	Strain ID	Description	Genotype	Source
	Figure 5	sSL2771	MG1655 with ISGst2 mini-Tn inserted into lacZ	F- lambda- ilvG- rfb-50 rph-1 lacZ::IsGst2(kanR)	Sternberg lab
	Extended Data Figure 4	sSL1592	EMG2	FΔ(finO-fxsA)::guaCVc specR	Joe Peters (Petassi et al., Cell 2020)
	Extended Data Figure 4	sSL1594	CW51	F- ara− arg− lac-proXIII recA56 nalR rifR	Joe Peters (Petassi et al., Cell 2020)
		sSL0026	BL21(DE3)	fhuA2 [lon] ompT gal (λ DE3) [dcm] ∆hsdS λ DE3 = λ sBamHIo ∆EcoRI-B int::(lacI::PlacUV5::T7 gene1) i21 ∆nin5	New England BioLabs (C2527H)
		sSL0810	MG1655	F- lambda- ilvG- rfb-50 rph-1	Yale E. coli Genetic Stock Center
		sSL0410	NEB Turbo	F' proA+B+ lacIq ∆lacZM15 / fhuA2 ∆(lac-proAB) glnV galK16 galE15 R(zgb-210::Tn10)TetS endA1 thi-1 ∆(hsdS-mcrB)5	New England BioLabs (C2984H)

### Sheet: Supplementary Table 2
	Meers et al.
	Supplementary Table 2 | Description and sequence of plasmids used in this study.
	Figure	Plasmid Name	Plasmid ID	Description	Plasmid Sequence
		pCDFDuet-1	pSL0007	Empty Vector	ACGCCACTGGCAGCAGCCATTGGTAACTGGGAGTTCGCAGAGGATTTGTTTAGCTAAACACGCGGTTGCTCTTGAAGTGTGCGCCAAAGTCCGGCTACACTGGAAGGACAGATTTGGTTGCTGTGCTCTGCGAAAGCCAGTTACCACGGTTAAGCAGTTCCCCAACTGACTTAACCTTCGATCAAACCACCTCCCCAGGTGGTTTTTTCGTTTACAGGGCAAAAGATTACGCGCAGAAAAAAAGGATCTCAAGAAGATCCTTTGATCTTTTCTACTGAACCGCTCTAGATTTCAGTGCAATTTATCTCTTCAAATGTAGCACCTGAAGTCAGCCCCATACGATATAAGTTGTAATTCTCATGTTAGTCATGCCCCGCGCCCACCGGAAGGAGCTGACTG…
		pCOLADuet-1	pSL0008	Empty Vector	CGGGATCTCGACGCTCTCCCTTATGCGACTCCTGCATTAGGAAATTAATACGACTCACTATAGGGGAATTGTGAGCGGATAACAATTCCCCTGTAGAAATAATTTTGTTTAACTTTAATAAGGAGATATACCATGGGCAGCAGCCATCACCATCATCACCACAGCCAGGATCCGAATTCGAGCTCGGCGCGCCTGCAGGTCGACAAGCTTGCGGCCGCATAATGCTTAAGTCGAACAGAAAGTAATCGTATTGTACACGGCCGCATAATCGAAATTAATACGACTCACTATAGGGGAATTGTGAGCGGATAACAATTCCCCATCTTAGTATATTAGTTAAGTATAAGAAGGAGATATACATATGGCAGATCTCAATTGGATATCGGCCGGCCACGCGAT…
		pUC57		Empty Vector	TCGCGCGTTTCGGTGATGACGGTGAAAACCTCTGACACATGCAGCTCCCGGAGACGGTCACAGCTTGTCTGTAAGCGGATGCCGGGAGCAGACAAGCCCGTCAGGGCGCGTCAGCGGGTGTTGGCGGGTGTCGGGGCTGGCTTAACTATGCGGCATCAGAGCAGATTGTACTGAGAGTGCACCATATGCGGTGTGAAATACCGCACAGATGCGTAAGGAGAAAATACCGCATCAGGCGCCATTCGCCATTCAGGCTGCGCAACTGTTGGGAAGGGCGATCGGTGCGGGCCTCTTCGCTATTACGCCAGCTGGCGAAAGGGGGATGTGCTGCAAGGCGATTAAGTTGGGTAACGCCAGGGTTTTCCCAGTCACGACGTTGTAAAACGACGGCCAGTGAAT…
	Figure 2c, Extended Data Figure 3d,e	pUC57_pLAC_pT7_GstTnpB1_IS_Excised pUC57_pLAC_pT7_GstTnpB1_IS_Excised pUC57_pLAC_pT7_GstTnpB1_IS_Excised	pSL4873	Mock excised ISGst1	TCATTTTTAATTTAAAAGGATCTAGGTGAAGATCCTTTTTGATAATCTCATGACCAAAATCCCTTAACGTGAGTTTTCGTTCCACTGAGCGTCAGACCCCGTAGAAAAGATCAAAGGATCTTCTTGAGATCCTTTTTTTCTGCGCGTAATCTGCTGCTTGCAAACAAAAAAACCACCGCTACCAGCGGTGGTTTGTTTGCCGGATCAAGAGCTACCAACTCTTTTTCCGAAGGTAACTGGCTTCAGCAGAGCGCAGATACCAAATACTGTTCTTCTAGTGTAGCCGTAGTTAGGCCACCACTTCAAGAACTCTGTAGCACCGCCTACATACCTCGCTCTGCTAATCCTGTTACCAGTGGCTGCTGCCAGTGGCGATAAGTCGTGTCTTACCGGGTTGGA…
	Figure 2c, Extended Data Figure 3d,e	pUC57_pLAC_pT7_GstTnpB1_IS_CmR	pSL4872	ΔtnpA ISGst1	AATGGTTTCTTAGACGTCAGGTGGCACTTTTCGGGGAAATGTGCGCGGAACCCCTATTTGTTTATTTTTCTAAATACATTCAAATATGTATCCGCTCATGAGACAATAACCCTGATAAATGCTTCAATAATATTGAAAAAGGAAGAGTATGAGTATTCAACATTTCCGTGTCGCCCTTATTCCCTTTTTTGCGGCATTTTGCCTTCCTGTTTTTGCTCACCCAGAAACGCTGGTGAAAGTAAAAGATGCTGAAGATCAGTTGGGTGCACGAGTGGGTTACATCGAACTGGATCTCAACAGCGGTAAGATCCTTGAGAGTTTTCGCCCCGAAGAACGTTTTCCAATGATGAGCACTTTTAAAGTTCTGCTATGTGGCGCGGTATTATCCCGTATTGACGC…
	Figure 2c, Extended Data Figure 3b,e	pUC57_pLAC_pT7_GstTnpA_GstTnpB1_IS_CmR	pSL4675	tnpA + ISGst1	AATGGTTTCTTAGACGTCAGGTGGCACTTTTCGGGGAAATGTGCGCGGAACCCCTATTTGTTTATTTTTCTAAATACATTCAAATATGTATCCGCTCATGAGACAATAACCCTGATAAATGCTTCAATAATATTGAAAAAGGAAGAGTATGAGTATTCAACATTTCCGTGTCGCCCTTATTCCCTTTTTTGCGGCATTTTGCCTTCCTGTTTTTGCTCACCCAGAAACGCTGGTGAAAGTAAAAGATGCTGAAGATCAGTTGGGTGCACGAGTGGGTTACATCGAACTGGATCTCAACAGCGGTAAGATCCTTGAGAGTTTTCGCCCCGAAGAACGTTTTCCAATGATGAGCACTTTTAAAGTTCTGCTATGTGGCGCGGTATTATCCCGTATTGACGC…
	Figure 2c, Extended Data Figure 3b,e	pUC57_pLAC_pT7_GstTnpA(Y125A)_GstTnpB1_IS_CmR	pSL4735	tnpA (Y125A) + ISGst1	AATGGTTTCTTAGACGTCAGGTGGCACTTTTCGGGGAAATGTGCGCGGAACCCCTATTTGTTTATTTTTCTAAATACATTCAAATATGTATCCGCTCATGAGACAATAACCCTGATAAATGCTTCAATAATATTGAAAAAGGAAGAGTATGAGTATTCAACATTTCCGTGTCGCCCTTATTCCCTTTTTTGCGGCATTTTGCCTTCCTGTTTTTGCTCACCCAGAAACGCTGGTGAAAGTAAAAGATGCTGAAGATCAGTTGGGTGCACGAGTGGGTTACATCGAACTGGATCTCAACAGCGGTAAGATCCTTGAGAGTTTTCGCCCCGAAGAACGTTTTCCAATGATGAGCACTTTTAAAGTTCTGCTATGTGGCGCGGTATTATCCCGTATTGACGC…
	Figure 2c,2e,2f	pUC57_pLAC_pT7_GstTnpA_GstTnpB3_IS_CmR	pSL4676	tnpA + ISGst2	TAATTTAAAAGGATCTAGGTGAAGATCCTTTTTGATAATCTCATGACCAAAATCCCTTAACGTGAGTTTTCGTTCCACTGAGCGTCAGACCCCGTAGAAAAGATCAAAGGATCTTCTTGAGATCCTTTTTTTCTGCGCGTAATCTGCTGCTTGCAAACAAAAAAACCACCGCTACCAGCGGTGGTTTGTTTGCCGGATCAAGAGCTACCAACTCTTTTTCCGAAGGTAACTGGCTTCAGCAGAGCGCAGATACCAAATACTGTTCTTCTAGTGTAGCCGTAGTTAGGCCACCACTTCAAGAACTCTGTAGCACCGCCTACATACCTCGCTCTGCTAATCCTGTTACCAGTGGCTGCTGCCAGTGGCGATAAGTCGTGTCTTACCGGGTTGGACTCAAGA…
	Figure 2c	pUC57_pLAC_pT7_GstTnpA_GstTnpB4_IS_CmR	pSL4677	tnpA + ISGst3	AATGGTTTCTTAGACGTCAGGTGGCACTTTTCGGGGAAATGTGCGCGGAACCCCTATTTGTTTATTTTTCTAAATACATTCAAATATGTATCCGCTCATGAGACAATAACCCTGATAAATGCTTCAATAATATTGAAAAAGGAAGAGTATGAGTATTCAACATTTCCGTGTCGCCCTTATTCCCTTTTTTGCGGCATTTTGCCTTCCTGTTTTTGCTCACCCAGAAACGCTGGTGAAAGTAAAAGATGCTGAAGATCAGTTGGGTGCACGAGTGGGTTACATCGAACTGGATCTCAACAGCGGTAAGATCCTTGAGAGTTTTCGCCCCGAAGAACGTTTTCCAATGATGAGCACTTTTAAAGTTCTGCTATGTGGCGCGGTATTATCCCGTATTGACGC…
	Figure 2c	pUC57_pLAC_pT7_GstTnpA_GstTnpB5_IS_CmR	pSL4678	tnpA + ISGst4	AATGGTTTCTTAGACGTCAGGTGGCACTTTTCGGGGAAATGTGCGCGGAACCCCTATTTGTTTATTTTTCTAAATACATTCAAATATGTATCCGCTCATGAGACAATAACCCTGATAAATGCTTCAATAATATTGAAAAAGGAAGAGTATGAGTATTCAACATTTCCGTGTCGCCCTTATTCCCTTTTTTGCGGCATTTTGCCTTCCTGTTTTTGCTCACCCAGAAACGCTGGTGAAAGTAAAAGATGCTGAAGATCAGTTGGGTGCACGAGTGGGTTACATCGAACTGGATCTCAACAGCGGTAAGATCCTTGAGAGTTTTCGCCCCGAAGAACGTTTTCCAATGATGAGCACTTTTAAAGTTCTGCTATGTGGCGCGGTATTATCCCGTATTGACGC…
	Figure 2c	pUC57_pLAC_pT7_GstTnpA_GstIscB_IS_CmR	pSL4674	tnpA + ISGst5	AATGGTTTCTTAGACGTCAGGTGGCACTTTTCGGGGAAATGTGCGCGGAACCCCTATTTGTTTATTTTTCTAAATACATTCAAATATGTATCCGCTCATGAGACAATAACCCTGATAAATGCTTCAATAATATTGAAAAAGGAAGAGTATGAGTATTCAACATTTCCGTGTCGCCCTTATTCCCTTTTTTGCGGCATTTTGCCTTCCTGTTTTTGCTCACCCAGAAACGCTGGTGAAAGTAAAAGATGCTGAAGATCAGTTGGGTGCACGAGTGGGTTACATCGAACTGGATCTCAACAGCGGTAAGATCCTTGAGAGTTTTCGCCCCGAAGAACGTTTTCCAATGATGAGCACTTTTAAAGTTCTGCTATGTGGCGCGGTATTATCCCGTATTGACGC…
	Figure 2e	pUC57_pLAC_pT7_GstTnpA(Y125A)_GstTnpB3_IS_CmR	pSL4736	tnpA (Y125A) + ISGst2	AATGGTTTCTTAGACGTCAGGTGGCACTTTTCGGGGAAATGTGCGCGGAACCCCTATTTGTTTATTTTTCTAAATACATTCAAATATGTATCCGCTCATGAGACAATAACCCTGATAAATGCTTCAATAATATTGAAAAAGGAAGAGTATGAGTATTCAACATTTCCGTGTCGCCCTTATTCCCTTTTTTGCGGCATTTTGCCTTCCTGTTTTTGCTCACCCAGAAACGCTGGTGAAAGTAAAAGATGCTGAAGATCAGTTGGGTGCACGAGTGGGTTACATCGAACTGGATCTCAACAGCGGTAAGATCCTTGAGAGTTTTCGCCCCGAAGAACGTTTTCCAATGATGAGCACTTTTAAAGTTCTGCTATGTGGCGCGGTATTATCCCGTATTGACGC…
	Figure 2e	pUC57_pLAC_pT7_GstTnpA_GstIscB_IS(leading)_CmR	pSL4685	tnpA + ISGst2 (leading)	AATGGTTTCTTAGACGTCAGGTGGCACTTTTCGGGGAAATGTGCGCGGAACCCCTATTTGTTTATTTTTCTAAATACATTCAAATATGTATCCGCTCATGAGACAATAACCCTGATAAATGCTTCAATAATATTGAAAAAGGAAGAGTATGAGTATTCAACATTTCCGTGTCGCCCTTATTCCCTTTTTTGCGGCATTTTGCCTTCCTGTTTTTGCTCACCCAGAAACGCTGGTGAAAGTAAAAGATGCTGAAGATCAGTTGGGTGCACGAGTGGGTTACATCGAACTGGATCTCAACAGCGGTAAGATCCTTGAGAGTTTTCGCCCCGAAGAACGTTTTCCAATGATGAGCACTTTTAAAGTTCTGCTATGTGGCGCGGTATTATCCCGTATTGACGC…
	Figure 2e	pUC57_pLAC_pT7_GstTnpA_LE_Scrambled_GstTnpB3_IS_CmR	pSL4680	tnpA + ISGst2 left end del.	AATGGTTTCTTAGACGTCAGGTGGCACTTTTCGGGGAAATGTGCGCGGAACCCCTATTTGTTTATTTTTCTAAATACATTCAAATATGTATCCGCTCATGAGACAATAACCCTGATAAATGCTTCAATAATATTGAAAAAGGAAGAGTATGAGTATTCAACATTTCCGTGTCGCCCTTATTCCCTTTTTTGCGGCATTTTGCCTTCCTGTTTTTGCTCACCCAGAAACGCTGGTGAAAGTAAAAGATGCTGAAGATCAGTTGGGTGCACGAGTGGGTTACATCGAACTGGATCTCAACAGCGGTAAGATCCTTGAGAGTTTTCGCCCCGAAGAACGTTTTCCAATGATGAGCACTTTTAAAGTTCTGCTATGTGGCGCGGTATTATCCCGTATTGACGC…
	Figure 2e	pUC57_pLAC_pT7_GstTnpA_RE_Scrambled_GstTnpB3_IS_CmR	pSL4681	tnpA + ISGst2 right end del.	AATGGTTTCTTAGACGTCAGGTGGCACTTTTCGGGGAAATGTGCGCGGAACCCCTATTTGTTTATTTTTCTAAATACATTCAAATATGTATCCGCTCATGAGACAATAACCCTGATAAATGCTTCAATAATATTGAAAAAGGAAGAGTATGAGTATTCAACATTTCCGTGTCGCCCTTATTCCCTTTTTTGCGGCATTTTGCCTTCCTGTTTTTGCTCACCCAGAAACGCTGGTGAAAGTAAAAGATGCTGAAGATCAGTTGGGTGCACGAGTGGGTTACATCGAACTGGATCTCAACAGCGGTAAGATCCTTGAGAGTTTTCGCCCCGAAGAACGTTTTCCAATGATGAGCACTTTTAAAGTTCTGCTATGTGGCGCGGTATTATCCCGTATTGACGC…
	Figure 2e	pUC57_pLAC_pT7_GstTnpA_GstTnpB3_IS (TargetSite:TTTAT>GGGCG)_CmR	pSL4738	TAM mutant TTTAT to GGGCG	AATGGTTTCTTAGACGTCAGGTGGCACTTTTCGGGGAAATGTGCGCGGAACCCCTATTTGTTTATTTTTCTAAATACATTCAAATATGTATCCGCTCATGAGACAATAACCCTGATAAATGCTTCAATAATATTGAAAAAGGAAGAGTATGAGTATTCAACATTTCCGTGTCGCCCTTATTCCCTTTTTTGCGGCATTTTGCCTTCCTGTTTTTGCTCACCCAGAAACGCTGGTGAAAGTAAAAGATGCTGAAGATCAGTTGGGTGCACGAGTGGGTTACATCGAACTGGATCTCAACAGCGGTAAGATCCTTGAGAGTTTTCGCCCCGAAGAACGTTTTCCAATGATGAGCACTTTTAAAGTTCTGCTATGTGGCGCGGTATTATCCCGTATTGACGC…
	Figure 2f	pUC57_pLAC_pT7_GstTnpA_GstTnpB3_IS_CmR_ISTargetSite (TTTAT > TTAC	pSL4818	ISGst2 TAM to IS608 TAM	AATGGTTTCTTAGACGTCAGGTGGCACTTTTCGGGGAAATGTGCGCGGAACCCCTATTTGTTTATTTTTCTAAATACATTCAAATATGTATCCGCTCATGAGACAATAACCCTGATAAATGCTTCAATAATATTGAAAAAGGAAGAGTATGAGTATTCAACATTTCCGTGTCGCCCTTATTCCCTTTTTTGCGGCATTTTGCCTTCCTGTTTTTGCTCACCCAGAAACGCTGGTGAAAGTAAAAGATGCTGAAGATCAGTTGGGTGCACGAGTGGGTTACATCGAACTGGATCTCAACAGCGGTAAGATCCTTGAGAGTTTTCGCCCCGAAGAACGTTTTCCAATGATGAGCACTTTTAAAGTTCTGCTATGTGGCGCGGTATTATCCCGTATTGACGC…
	Figure 2f	pUC57_pLAC_pT7_GstTnpA_GstTnpB3_IS_CmR_ISGuide(GAAGA > AAAG)	pSL4819	ISGst2 left end guide to IS608 left end guide	AATGGTTTCTTAGACGTCAGGTGGCACTTTTCGGGGAAATGTGCGCGGAACCCCTATTTGTTTATTTTTCTAAATACATTCAAATATGTATCCGCTCATGAGACAATAACCCTGATAAATGCTTCAATAATATTGAAAAAGGAAGAGTATGAGTATTCAACATTTCCGTGTCGCCCTTATTCCCTTTTTTGCGGCATTTTGCCTTCCTGTTTTTGCTCACCCAGAAACGCTGGTGAAAGTAAAAGATGCTGAAGATCAGTTGGGTGCACGAGTGGGTTACATCGAACTGGATCTCAACAGCGGTAAGATCCTTGAGAGTTTTCGCCCCGAAGAACGTTTTCCAATGATGAGCACTTTTAAAGTTCTGCTATGTGGCGCGGTATTATCCCGTATTGACGC…
	Figure 2f	pUC57_pLAC_pT7_GstTnpA_GstTnpB3_IS_CmR_ISGuide(GAAGA > AAAG)_ISTargetSite (TTTAT > TTAC)	pSL4820	ISGst2 TAM & left end guide to IS608	AATGGTTTCTTAGACGTCAGGTGGCACTTTTCGGGGAAATGTGCGCGGAACCCCTATTTGTTTATTTTTCTAAATACATTCAAATATGTATCCGCTCATGAGACAATAACCCTGATAAATGCTTCAATAATATTGAAAAAGGAAGAGTATGAGTATTCAACATTTCCGTGTCGCCCTTATTCCCTTTTTTGCGGCATTTTGCCTTCCTGTTTTTGCTCACCCAGAAACGCTGGTGAAAGTAAAAGATGCTGAAGATCAGTTGGGTGCACGAGTGGGTTACATCGAACTGGATCTCAACAGCGGTAAGATCCTTGAGAGTTTTCGCCCCGAAGAACGTTTTCCAATGATGAGCACTTTTAAAGTTCTGCTATGTGGCGCGGTATTATCCCGTATTGACGC…
	Figure 2f	pUC57_pLAC_pT7_GstTnpA_GstTnpB3_IS_CmR_ISTargetSite(TTTAT>TTCAC)	pSL4827	ISGst2 TAM to TEM	AATGGTTTCTTAGACGTCAGGTGGCACTTTTCGGGGAAATGTGCGCGGAACCCCTATTTGTTTATTTTTCTAAATACATTCAAATATGTATCCGCTCATGAGACAATAACCCTGATAAATGCTTCAATAATATTGAAAAAGGAAGAGTATGAGTATTCAACATTTCCGTGTCGCCCTTATTCCCTTTTTTGCGGCATTTTGCCTTCCTGTTTTTGCTCACCCAGAAACGCTGGTGAAAGTAAAAGATGCTGAAGATCAGTTGGGTGCACGAGTGGGTTACATCGAACTGGATCTCAACAGCGGTAAGATCCTTGAGAGTTTTCGCCCCGAAGAACGTTTTCCAATGATGAGCACTTTTAAAGTTCTGCTATGTGGCGCGGTATTATCCCGTATTGACGC…
	Figure 2f	pUC57_pLAC_pT7_GstTnpA_GstTnpB3_IS_CmR_REtarget(TTCAC>TTTAT)	pSL4828	ISGst2 TEM to TAM	AATGGTTTCTTAGACGTCAGGTGGCACTTTTCGGGGAAATGTGCGCGGAACCCCTATTTGTTTATTTTTCTAAATACATTCAAATATGTATCCGCTCATGAGACAATAACCCTGATAAATGCTTCAATAATATTGAAAAAGGAAGAGTATGAGTATTCAACATTTCCGTGTCGCCCTTATTCCCTTTTTTGCGGCATTTTGCCTTCCTGTTTTTGCTCACCCAGAAACGCTGGTGAAAGTAAAAGATGCTGAAGATCAGTTGGGTGCACGAGTGGGTTACATCGAACTGGATCTCAACAGCGGTAAGATCCTTGAGAGTTTTCGCCCCGAAGAACGTTTTCCAATGATGAGCACTTTTAAAGTTCTGCTATGTGGCGCGGTATTATCCCGTATTGACGC…
	Extended Data Figure 3b	pUC57_IsHp608_Lac/T7_TnpA_IsL_CmR_IsR_Lagging	pSL2698	Hpy-tnpA+ IS608 mini-Tn	gtcagaggtggcgaaacccgacaggactataaagataccaggcgtttccccctggaagctccctcgtgcgctctcctgttccgaccctgccgcttaccggatacctgtccgcctttctcccttcgggaagcgtggcgctttctcatagctcacgctgtaggtatctcagttcggtgtaggtcgttcgctccaagctgggctgtgtgcacgaaccccccgttcagcccgaccgctgcgccttatccggtaactatcgtcttgagtccaacccggtaagacacgacttatcgccactggcagcagccactggtaacaggattagcagagcgaggtatgtaggcggtgctacagagttcttgaagtggtggcctaactacggctacactagaagaacagtat…
	Extended Data Figure 3b	pUC57_IsHp608_Lac/T7_TnpA(Y127A)_IsL_CmR_IsR_Lagging	pSL4028	Hpy-tnpA (Y127A)+ IS608 mini-Tn	gtcagaggtggcgaaacccgacaggactataaagataccaggcgtttccccctggaagctccctcgtgcgctctcctgttccgaccctgccgcttaccggatacctgtccgcctttctcccttcgggaagcgtggcgctttctcatagctcacgctgtaggtatctcagttcggtgtaggtcgttcgctccaagctgggctgtgtgcacgaaccccccgttcagcccgaccgctgcgccttatccggtaactatcgtcttgagtccaacccggtaagacacgacttatcgccactggcagcagccactggtaacaggattagcagagcgaggtatgtaggcggtgctacagagttcttgaagtggtggcctaactacggctacactagaagaacagtat…
	Extended Data Figure 3b	pUC57_pLAC_pT7_GstTnpA_HpyIS608_IS_CmR	pSL4840	Gst-tnpA + IS608 mini-Tn	CCTTTTGCTCACATGTTCTTTCCTGCGTTATCCCCTGATTCTGTGGATAACCGTATTACCGCCTTTGAGTGAGCTGATACCGCTCGCCGCAGCCGAACGACCGAGCGCAGCGAGTCAGTGAGCGAGGAAGCGGAAGAGCGCCCAATACGCAAACCGCCTCTCCCCGCGCGTTGGCCGATTCATTAATGCAGCTGGCACGACAGGTTTCCCGACTGGAAAGCGGGCAGTGAGCGCAACGCAATTAATGTGAGTTAGCTCACTCATTAGGCACCCCAGGCTTTACACTTTATGCTTCCGGCTCGTATGTTGTGTGGAATTGTGAGCGGATAACAATTTCACACAGGAAACAGCTATGACCATGATTACGCCAAGCTTGCATGCAGGCCTCTGCAGTCGACG…
	Extended Data Figure 3b	pUC57_pLAC_pT7_HpyTnpA_GstTnpB1_IS_CmR	pSL4695	Hpy-tnpA+ ISGst1 mini-Tn	AATGGTTTCTTAGACGTCAGGTGGCACTTTTCGGGGAAATGTGCGCGGAACCCCTATTTGTTTATTTTTCTAAATACATTCAAATATGTATCCGCTCATGAGACAATAACCCTGATAAATGCTTCAATAATATTGAAAAAGGAAGAGTATGAGTATTCAACATTTCCGTGTCGCCCTTATTCCCTTTTTTGCGGCATTTTGCCTTCCTGTTTTTGCTCACCCAGAAACGCTGGTGAAAGTAAAAGATGCTGAAGATCAGTTGGGTGCACGAGTGGGTTACATCGAACTGGATCTCAACAGCGGTAAGATCCTTGAGAGTTTTCGCCCCGAAGAACGTTTTCCAATGATGAGCACTTTTAAAGTTCTGCTATGTGGCGCGGTATTATCCCGTATTGACGC…
	Extended Data Figure 4a	pUC57_pT7_GstTnpA1_IS(GstTnpB3)_Kan_T7_wRNA	pSL4245	Gst-tnpA + ISGst2 mini-tn	CGGAACCCCTATTTGTTTATTTTTCTAAATACATTCAAATATGTATCCGCTCATGAGACAATAACCCTGATAAATGCTTCAATAATATTGAAAAAGGAAGAGTATGAGTATTCAACATTTCCGTGTCGCCCTTATTCCCTTTTTTGCGGCATTTTGCCTTCCTGTTTTTGCTCACCCAGAAACGCTGGTGAAAGTAAAAGATGCTGAAGATCAGTTGGGTGCACGAGTGGGTTACATCGAACTGGATCTCAACAGCGGTAAGATCCTTGAGAGTTTTCGCCCCGAAGAACGTTTTCCAATGATGAGCACTTTTAAAGTTCTGCTATGTGGCGCGGTATTATCCCGTATTGACGCCGGGCAAGAGCAACTCGGTCGCCGCATACACTATTCTCAGAATGA…
	Extended Data Figure 4a	pUC57_pT7_(GstTnpB3_IS)_Kan_T7_wRNA	pSL4972	ISGst2 mini-tn	CACTTCAAGAACTCTGTAGCACCGCCTACATACCTCGCTCTGCTAATCCTGTTACCAGTGGCTGCTGCCAGTGGCGATAAGTCGTGTCTTACCGGGTTGGACTCAAGACGATAGTTACCGGATAAGGCGCAGCGGTCGGGCTGAACGGGGGGTTCGTGCACACAGCCCAGCTTGGAGCGAACGACCTACACCGAACTGAGATACCTACAGCGTGAGCTATGAGAAAGCGCCACGCTTCCCGAAGGGAGAAAGGCGGACAGGTATCCGGTAAGCGGCAGGGTCGGAACAGGAGAGCGCACGAGGGAGCTTCCAGGGGGAAACGCCTGGTATCTTTATAGTCCTGTCGGGTTTCGCCACCTCTGACTTGAGCGTCGATTTTTGTGATGCTCGTCAGGGGGG…
	Figure 3c,d	pCDFDuet-1_T7_wRNA_tSL0555_T7_GstTnpB1	pSL4624	ISGst1 TnpB	CAGCAGGGCCGCGCCGGTGGCGTTTTTCCATAGGCTCCGCCCTCCTGCCAGAGTTCACATAAACAGACGCTTTTCCGGTGCATCTGTGGGAGCCGTGAGGCTCAACCATGAATCTGACAGTACGGGCGAAACCCGACAGGACTTAAAGATCCCCACCGTTTCCGGCGGGTCGCTCCCTCTTGCGCTCTCCTGTTCCGACCCTGCCGTTTACCGGATACCTGTTCCGCCTTTCTCCCTTACGGGAAGTGTGGCGCTTTCTCATAGCTCACACACTGGTATCTCGGCTCGGTGTAGGTCGTTCGCTCCAAGCTGGGCTGTAAGCAAGAACTCCCCGTTCAGCCCGACTGCTGCGCCTTATCCGGTAACTGTTCACTTGAGTCCAACCCGGAAAAGCACGGT…
	Figure 3c-e, Figure 5 and Extended Data Figure 5a, 5c	pCDFDuet-1_pJ23119_wRNA(GstTnpB3)_tSL0496_pJ23105_GstTnpB3	pSL4369	ISGst2 TnpB	TTTTCTACTGAACCGCTCTAGATTTCAGTGCAATTTATCTCTTCAAATGTAGCACCTGAAGTCAGCCCCATACGATATAAGTTGTAATTCTCATGTTAGTCATGCCCCGCGCCCACCGGAAGGAGCTGACTGGGTTGAAGGCTCTCAAGGGCATCGGTCGAGATCCCGGTGCCTAATGAGTGAGCTAACTTACATTAATTGCGTTGCGCTCACTGCCCGCTTTCCAGTCGGGAAACCTGTCGTGCCAGCTGCATTAATGAATCGGCCAACGCGCGGGGAGAGGCGGTTTGCGTATTGGGCGCCAGGGTGGTTTTTCTTTTCACCAGTGAGACGGGCAACAGCTGATTGCCCTTCACCGCCTGGCCCTGAGAGAGTTGCAGCAAGCGGTCCACGCTGGTT…
	Figure 3c,d	pCDFDuet-1_pJ23119_wRNA(GstTnpB4)_tSL0557_pJ23105_GstTnpB4	pSL4672	ISGst3 TnpB	GCTCCGCCATCGCCGCTTCCACTTTTTCCCGCGTTTTCGCAGAAACGTGGCTGGCCTGGTTCACCACGCGGGAAACGGTCTGATAAGAGACACCGGCATACTCTGCGACATCGTATAACGTTACTGGTTTCACATTCACCACCCTGAATTGACTCTCTTCCGGGCGCTATCATGCCATACCGCGAAAGGTTTTGCGCCATTCGATGGTGTCCGGGAttgacagctagctcagtcctaggtataatGctagcGTGGAGATATACCTCGAGtttacggtcaaaccgtttacgtatcgacggattgcttaggtatgaagtcgtagatggcgagttcccgcccttgagtatcatggatactcatgttgcctgtggctcccaacgggacgggtgccaggtgttg…
	Figure 3c,d	pCDFDuet-1_pJ23119_wRNA(GstTnpB5)_tSL0558_pJ23105_GstTnpB5	pSL4673	ISGst4 TnpB	CACCGTAACCAGCAAATCAATATCACTGTGTGGCTTCAGGCCGCCATCCACTGCGGAGCCGTACAAATGTACGGCCAGCAACGTCGGTTCGAGATGGCGCTCGATGACGCCAACTACCTCTGATAGTTGAGTCGATACTTCGGCGATCACCGCTTCCCTCATACTCTTCCTTTTTCAATATTATTGAAGCATTTATCAGGGTTATTGTCTCATGAGCGGATACATATTTGAATGTATTTAGAAAAATAAACAAATAGCTAGCTCACTCGGTCGCTACGCTCCGGGCGTGAGACTGCGGCGGGCGCTGCGGACACATACAAAGTTACCCACAGATTCCGTGGATAAGCAGGGGACTAACATGTGAGGCAAAACAGCAGGGCCGCGCCGGTGGCGTTTTTC…
	Figure 3c,d,f and Extended Data Figure 5d	pCDF_GstIscB1_(PT7)_wRNA(tSL0481)_(PT7)_GstIscB1	pSL4164	ISGst5 IscB	TTTTCTACTGAACCGCTCTAGATTTCAGTGCAATTTATCTCTTCAAATGTAGCACCTGAAGTCAGCCCCATACGATATAAGTTGTAATTCTCATGTTAGTCATGCCCCGCGCCCACCGGAAGGAGCTGACTGGGTTGAAGGCTCTCAAGGGCATCGGTCGAGATCCCGGTGCCTAATGAGTGAGCTAACTTACATTAATTGCGTTGCGCTCACTGCCCGCTTTCCAGTCGGGAAACCTGTCGTGCCAGCTGCATTAATGAATCGGCCAACGCGCGGGGAGAGGCGGTTTGCGTATTGGGCGCCAGGGTGGTTTTTCTTTTCACCAGTGAGACGGGCAACAGCTGATTGCCCTTCACCGCCTGGCCCTGAGAGAGTTGCAGCAAGCGGTCCACGCTGGTT…
	Figure 3c-f & Extended Data Figure 5a-d	Truncated_pCOLA_Non-targeting	pSL4032	Non-targeting	TTATCAAGTGAGAAATCACCATGAGTGACGACTGAATCCGGTGAGAATGGCAAAAGTTTATGCATTTCTTTCCAGACTTGTTCAACAGGCCAGCCATTACGCTCGTCATCAAAATCACTCGCATCAACCAAACCGTTATTCATTCGTGATTGCGCCTGAGCGAGACGAAATACGCGGTCGCTGTTAAAAGGACAATTACAAACAGGAATCGAATGCAACCGGCGCAGGAACACTGCCAGCGCATCAACAATATTTTCACCTGAATCAGGATATTCTTCTAATACCTGGAATGCTGTTTTCCCGGGGATCGCAGTGGTGAGTAACCATGCATCATCAGGAGTACGGATAAAATGCTTGATGGTCGGAAGAGGCATAAATTCCGTCAGCCAGTTTAGTCTG…
	Figure 3c,d	Truncated_pCOLA_GstTnpB1_Native(tSL0555)	pSL4625	ISGst1 native target	TTTGTTTATTTTTCTAAATACATTCAAATATGTATCCGCTCATGAGACAATAACCCTGATAAATGCTTCAATAATATTGAAAAAGGAAGAGTATGAGCCATATTCAACGGGAAACGTCTTGCTCTAGGCCGCGATTAAATTCCAACATGGATGCTGATTTATATGGGTATAAATGGGCTCGCGATAATGTCGGGCAATCAGGTGCGACAATCTATCGATTGTATGGGAAGCCCGATGCGCCAGAGTTGTTTCTGAAACATGGCAAAGGTAGCGTTGCCAATGATGTTACAGATGAGATGGTCAGACTAAACTGGCTGACGGAATTTATGCCTCTTCCGACCATCAAGCATTTTATCCGTACTCCTGATGATGCATGGTTACTCACCACTGCGATCCCCG…
	Figure 3c-e, Figure 4d and Extended Data Figure 5a	Truncated_pCOLA_GstTnpB3_Native(tSL0496)	pSL4128	ISGst2 native target	TTTGTTTATTTTTCTAAATACATTCAAATATGTATCCGCTCATGAGACAATAACCCTGATAAATGCTTCAATAATATTGAAAAAGGAAGAGTATGAGCCATATTCAACGGGAAACGTCTTGCTCTAGGCCGCGATTAAATTCCAACATGGATGCTGATTTATATGGGTATAAATGGGCTCGCGATAATGTCGGGCAATCAGGTGCGACAATCTATCGATTGTATGGGAAGCCCGATGCGCCAGAGTTGTTTCTGAAACATGGCAAAGGTAGCGTTGCCAATGATGTTACAGATGAGATGGTCAGACTAAACTGGCTGACGGAATTTATGCCTCTTCCGACCATCAAGCATTTTATCCGTACTCCTGATGATGCATGGTTACTCACCACTGCGATCCCCG…
	Figure 3c,d	Truncated_pCOLA_GstTnpB4_native(tSL0557)	pSL4670	ISGst3 native target	TATTGATGTTGGACGAGTCGGAATCGCAGACCGATACCAGGATCTTGCCATCCTATGGAACTGCCTCGGTGAGTTTTCTCCTTCATTACAGAAACGGCTTTTTCAAAAATATGGTATTGATAATCCTGATATGAATAAATTGCAGTTTCATTTGATGCTCGATGAGTTTTTCTAAGAATTAATTCATGAGCGGATACATATTTGAATGTATTTAGAAAAATAAACAAATAGGGGTTCCGCGCACATTTCCCCGAAAAGTGCCACTTGCGGAGACCCGGTCGTCAGCTTGTCGTCGGTTCAGGGCAGGGTCGTTAAATAGCCGCTTATGTCTATTGCTGGTTTACCGGtttttaacggtcattttcccgtgttttcgttctctgtctccagcgcaGTTAG…
	Figure 3c,d	Truncated_pCOLA_GstTnpB5_native(tSL0558)	pSL4671	ISGst4 native target	GATGTTGGACGAGTCGGAATCGCAGACCGATACCAGGATCTTGCCATCCTATGGAACTGCCTCGGTGAGTTTTCTCCTTCATTACAGAAACGGCTTTTTCAAAAATATGGTATTGATAATCCTGATATGAATAAATTGCAGTTTCATTTGATGCTCGATGAGTTTTTCTAAGAATTAATTCATGAGCGGATACATATTTGAATGTATTTAGAAAAATAAACAAATAGGGGTTCCGCGCACATTTCCCCGAAAAGTGCCACTTGCGGAGACCCGGTCGTCAGCTTGTCGTCGGTTCAGGGCAGGGTCGTTAAATAGCCGCTTATGTCTATTGCTGGTTTACCGGttttcatcgcccctcttgtttgttgtgcaaattggtccggttccttaGTTAGCTCA…
	Figure 3c,d,f and Extended Data Figure 5d	Truncated_pCOLA_GstIscB1_Native(tSL0481)	pSL4031	ISGst5 native target	TTTGTTTATTTTTCTAAATACATTCAAATATGTATCCGCTCATGAGACAATAACCCTGATAAATGCTTCAATAATATTGAAAAAGGAAGAGTATGAGCCATATTCAACGGGAAACGTCTTGCTCTAGGCCGCGATTAAATTCCAACATGGATGCTGATTTATATGGGTATAAATGGGCTCGCGATAATGTCGGGCAATCAGGTGCGACAATCTATCGATTGTATGGGAAGCCCGATGCGCCAGAGTTGTTTCTGAAACATGGCAAAGGTAGCGTTGCCAATGATGTTACAGATGAGATGGTCAGACTAAACTGGCTGACGGAATTTATGCCTCTTCCGACCATCAAGCATTTTATCCGTACTCCTGATGATGCATGGTTACTCACCACTGCGATCCCCG…
	Figure 3e, Extended Data Figure 5c	Truncated_pCOLA_GstTnpB3_Native(tSL0496)(GGGCG TAM)	pSL4712	ISGst2 native target TAM GGGCG	TTTGTTTATTTTTCTAAATACATTCAAATATGTATCCGCTCATGAGACAATAACCCTGATAAATGCTTCAATAATATTGAAAAAGGAAGAGTATGAGCCATATTCAACGGGAAACGTCTTGCTCTAGGCCGCGATTAAATTCCAACATGGATGCTGATTTATATGGGTATAAATGGGCTCGCGATAATGTCGGGCAATCAGGTGCGACAATCTATCGATTGTATGGGAAGCCCGATGCGCCAGAGTTGTTTCTGAAACATGGCAAAGGTAGCGTTGCCAATGATGTTACAGATGAGATGGTCAGACTAAACTGGCTGACGGAATTTATGCCTCTTCCGACCATCAAGCATTTTATCCGTACTCCTGATGATGCATGGTTACTCACCACTGCGATCCCCG…
	Figure 3e, Extended Data Figure 5c	Truncated_pCOLA_GstTnpB3_Native(tSL0496)_TAMmut(TTTAT>TTCAC)	pSL4831	ISGst2 native target TAM TTCAC	TTTGTTTATTTTTCTAAATACATTCAAATATGTATCCGCTCATGAGACAATAACCCTGATAAATGCTTCAATAATATTGAAAAAGGAAGAGTATGAGCCATATTCAACGGGAAACGTCTTGCTCTAGGCCGCGATTAAATTCCAACATGGATGCTGATTTATATGGGTATAAATGGGCTCGCGATAATGTCGGGCAATCAGGTGCGACAATCTATCGATTGTATGGGAAGCCCGATGCGCCAGAGTTGTTTCTGAAACATGGCAAAGGTAGCGTTGCCAATGATGTTACAGATGAGATGGTCAGACTAAACTGGCTGACGGAATTTATGCCTCTTCCGACCATCAAGCATTTTATCCGTACTCCTGATGATGCATGGTTACTCACCACTGCGATCCCCG…
	Figure 3e, Extended Data Figure 5c	Truncated_pCOLA_GstTnpB3_Native(tSL0496)_TAMmut(TTTAT>TTCAT)	pSL4832	ISGst2 native target TAM TTCAT	TTTGTTTATTTTTCTAAATACATTCAAATATGTATCCGCTCATGAGACAATAACCCTGATAAATGCTTCAATAATATTGAAAAAGGAAGAGTATGAGCCATATTCAACGGGAAACGTCTTGCTCTAGGCCGCGATTAAATTCCAACATGGATGCTGATTTATATGGGTATAAATGGGCTCGCGATAATGTCGGGCAATCAGGTGCGACAATCTATCGATTGTATGGGAAGCCCGATGCGCCAGAGTTGTTTCTGAAACATGGCAAAGGTAGCGTTGCCAATGATGTTACAGATGAGATGGTCAGACTAAACTGGCTGACGGAATTTATGCCTCTTCCGACCATCAAGCATTTTATCCGTACTCCTGATGATGCATGGTTACTCACCACTGCGATCCCCG…
	Figure 3e, Extended Data Figure 5c	Truncated_pCOLA_GstTnpB3_Native(tSL0496)_TAMmut(TTTAT>TTTAC)	pSL4833	ISGst2 native target TAM TTTAC	TTTGTTTATTTTTCTAAATACATTCAAATATGTATCCGCTCATGAGACAATAACCCTGATAAATGCTTCAATAATATTGAAAAAGGAAGAGTATGAGCCATATTCAACGGGAAACGTCTTGCTCTAGGCCGCGATTAAATTCCAACATGGATGCTGATTTATATGGGTATAAATGGGCTCGCGATAATGTCGGGCAATCAGGTGCGACAATCTATCGATTGTATGGGAAGCCCGATGCGCCAGAGTTGTTTCTGAAACATGGCAAAGGTAGCGTTGCCAATGATGTTACAGATGAGATGGTCAGACTAAACTGGCTGACGGAATTTATGCCTCTTCCGACCATCAAGCATTTTATCCGTACTCCTGATGATGCATGGTTACTCACCACTGCGATCCCCG…
	Figure 3f, Extended Data Figure 5d	Truncated_pCOLA_GstIscB1_Native(tSL0481) (GGGCG TAM)	pSL4713	ISGst5 native target TAM GGGCG	TAGGCATGCTAGCGCAGAAACGTCCTAGAAGATGCCAGGAGGATACTTAGCAGAGAGACAATAAGGCCGGAGCGAAGCCGTTTTTCCATAGGCTCCGCCCCCCTGACGAACATCACGAAATCTGACGCTCAAATCAGTGGTGGCGAAACCCGACAGGACTATAAAGATACCAGGCGTTTCCCCCTGATGGCTCCCTCTTGCGCTCTCCTGTTCCCGTCCTGCGGCGTCCGTGTTGTGGTGGAGGCTTTACCCAAATCACCACGTCCCGTTCCGTGTAGACAGTTCGCTCCAAGCTGGGCTGTGTGCAAGAACCCCCCGTTCAGCCCGACTGCTGCGCCTTATCCGGTAACTATCATCTTGAGTCCAACCCGGAAAGACACGACAAAACGCCACTGGCAG…
	Figure 3f, Extended Data Figure 5d	Truncated_pCOLA_GstIscB1_Native(tSL0481)_TAMmut(TTCAT>TTGAC)	pSL4834	ISGst5 native target TAM TTGAC	TAGGCATGCTAGCGCAGAAACGTCCTAGAAGATGCCAGGAGGATACTTAGCAGAGAGACAATAAGGCCGGAGCGAAGCCGTTTTTCCATAGGCTCCGCCCCCCTGACGAACATCACGAAATCTGACGCTCAAATCAGTGGTGGCGAAACCCGACAGGACTATAAAGATACCAGGCGTTTCCCCCTGATGGCTCCCTCTTGCGCTCTCCTGTTCCCGTCCTGCGGCGTCCGTGTTGTGGTGGAGGCTTTACCCAAATCACCACGTCCCGTTCCGTGTAGACAGTTCGCTCCAAGCTGGGCTGTGTGCAAGAACCCCCCGTTCAGCCCGACTGCTGCGCCTTATCCGGTAACTATCATCTTGAGTCCAACCCGGAAAGACACGACAAAACGCCACTGGCAG…
	Figure 3f, Extended Data Figure 5d	Truncated_pCOLA_GstIscB1_Native(tSL0481)_TAMmut(TTCAT>TTGAT)	pSL4835	ISGst5 native target TAM TTGAT	TAGGCATGCTAGCGCAGAAACGTCCTAGAAGATGCCAGGAGGATACTTAGCAGAGAGACAATAAGGCCGGAGCGAAGCCGTTTTTCCATAGGCTCCGCCCCCCTGACGAACATCACGAAATCTGACGCTCAAATCAGTGGTGGCGAAACCCGACAGGACTATAAAGATACCAGGCGTTTCCCCCTGATGGCTCCCTCTTGCGCTCTCCTGTTCCCGTCCTGCGGCGTCCGTGTTGTGGTGGAGGCTTTACCCAAATCACCACGTCCCGTTCCGTGTAGACAGTTCGCTCCAAGCTGGGCTGTGTGCAAGAACCCCCCGTTCAGCCCGACTGCTGCGCCTTATCCGGTAACTATCATCTTGAGTCCAACCCGGAAAGACACGACAAAACGCCACTGGCAG…
	Figure 3f, Extended Data Figure 5d	Truncated_pCOLA_GstIscB1_Native(tSL0481)_TAMmut(TTCAT>TTCAC)	pSL4836	ISGst5 native target TAM TTCAC	TAGGCATGCTAGCGCAGAAACGTCCTAGAAGATGCCAGGAGGATACTTAGCAGAGAGACAATAAGGCCGGAGCGAAGCCGTTTTTCCATAGGCTCCGCCCCCCTGACGAACATCACGAAATCTGACGCTCAAATCAGTGGTGGCGAAACCCGACAGGACTATAAAGATACCAGGCGTTTCCCCCTGATGGCTCCCTCTTGCGCTCTCCTGTTCCCGTCCTGCGGCGTCCGTGTTGTGGTGGAGGCTTTACCCAAATCACCACGTCCCGTTCCGTGTAGACAGTTCGCTCCAAGCTGGGCTGTGTGCAAGAACCCCCCGTTCAGCCCGACTGCTGCGCCTTATCCGGTAACTATCATCTTGAGTCCAACCCGGAAAGACACGACAAAACGCCACTGGCAG…
	Figure 3h and Figure 5	pCDFDuet-1_pJ23119_wRNA(GstTnpB3)_tSL0530_pJ23105_GstTnpB3	pSL4518	ISGst2 tnpB	CACCGTAACCAGCAAATCAATATCACTGTGTGGCTTCAGGCCGCCATCCACTGCGGAGCCGTACAAATGTACGGCCAGCAACGTCGGTTCGAGATGGCGCTCGATGACGCCAACTACCTCTGATAGTTGAGTCGATACTTCGGCGATCACCGCTTCCCTCATACTCTTCCTTTTTCAATATTATTGAAGCATTTATCAGGGTTATTGTCTCATGAGCGGATACATATTTGAATGTATTTAGAAAAATAAACAAATAGCTAGCTCACTCGGTCGCTACGCTCCGGGCGTGAGACTGCGGCGGGCGCTGCGGACACATACAAAGTTACCCACAGATTCCGTGGATAAGCAGGGGACTAACATGTGAGGCAAAACAGCAGGGCCGCGCCGGTGGCGTTTTTC…
	Figure 3h and Figure 5	pCDFDuet-1_pJ23119_wRNA(GstTnpB3)_tSL0530_pJ23105_dGstTnpB3(D196A)	pSL4664	ISGst2 tnpB (D196A)	CACCGTAACCAGCAAATCAATATCACTGTGTGGCTTCAGGCCGCCATCCACTGCGGAGCCGTACAAATGTACGGCCAGCAACGTCGGTTCGAGATGGCGCTCGATGACGCCAACTACCTCTGATAGTTGAGTCGATACTTCGGCGATCACCGCTTCCCTCATACTCTTCCTTTTTCAATATTATTGAAGCATTTATCAGGGTTATTGTCTCATGAGCGGATACATATTTGAATGTATTTAGAAAAATAAACAAATAGCTAGCTCACTCGGTCGCTACGCTCCGGGCGTGAGACTGCGGCGGGCGCTGCGGACACATACAAAGTTACCCACAGATTCCGTGGATAAGCAGGGGACTAACATGTGAGGCAAAACAGCAGGGCCGCGCCGGTGGCGTTTTTC…
	Figure 3h	pCDFDuet-1_pJ23119_wRNA(GstIscB)_tSL0528(lacZ)_pJ23105_GstIscB	pSL4478	ISGst5 iscB	TTGAATGTATTTAGAAAAATAAACAAATAGCTAGCTCACTCGGTCGCTACGCTCCGGGCGTGAGACTGCGGCGGGCGCTGCGGACACATACAAAGTTACCCACAGATTCCGTGGATAAGCAGGGGACTAACATGTGAGGCAAAACAGCAGGGCCGCGCCGGTGGCGTTTTTCCATAGGCTCCGCCCTCCTGCCAGAGTTCACATAAACAGACGCTTTTCCGGTGCATCTGTGGGAGCCGTGAGGCTCAACCATGAATCTGACAGTACGGGCGAAACCCGACAGGACTTAAAGATCCCCACCGTTTCCGGCGGGTCGCTCCCTCTTGCGCTCTCCTGTTCCGACCCTGCCGTTTACCGGATACCTGTTCCGCCTTTCTCCCTTACGGGAAGTGTGGCGCT…
	Figure 3h	pCDFDuet-1_pJ23119_wRNA(GstIscB)_tSL0528(lacZ)_pJ23105_dGstIscB(RuvC-D59A)(HNH-H209A,H210A)	pSL4667	ISGst5 iscB (D59A, H209A,H210A)	TTGAATGTATTTAGAAAAATAAACAAATAGCTAGCTCACTCGGTCGCTACGCTCCGGGCGTGAGACTGCGGCGGGCGCTGCGGACACATACAAAGTTACCCACAGATTCCGTGGATAAGCAGGGGACTAACATGTGAGGCAAAACAGCAGGGCCGCGCCGGTGGCGTTTTTCCATAGGCTCCGCCCTCCTGCCAGAGTTCACATAAACAGACGCTTTTCCGGTGCATCTGTGGGAGCCGTGAGGCTCAACCATGAATCTGACAGTACGGGCGAAACCCGACAGGACTTAAAGATCCCCACCGTTTCCGGCGGGTCGCTCCCTCTTGCGCTCTCCTGTTCCGACCCTGCCGTTTACCGGATACCTGTTCCGCCTTTCTCCCTTACGGGAAGTGTGGCGCT…
	Extended Data Figure 5a	pCDFDuet-1_pLAC_wRNA(GstTnpB3)_tSL0496_T7_GstTnpB3	pSL4359	GstTnpB2 Promoter Screen	GCGTGAGACTGCGGCGGGCGCTGCGGACACATACAAAGTTACCCACAGATTCCGTGGATAAGCAGGGGACTAACATGTGAGGCAAAACAGCAGGGCCGCGCCGGTGGCGTTTTTCCATAGGCTCCGCCCTCCTGCCAGAGTTCACATAAACAGACGCTTTTCCGGTGCATCTGTGGGAGCCGTGAGGCTCAACCATGAATCTGACAGTACGGGCGAAACCCGACAGGACTTAAAGATCCCCACCGTTTCCGGCGGGTCGCTCCCTCTTGCGCTCTCCTGTTCCGACCCTGCCGTTTACCGGATACCTGTTCCGCCTTTCTCCCTTACGGGAAGTGTGGCGCTTTCTCATAGCTCACACACTGGTATCTCGGCTCGGTGTAGGTCGTTCGCTCCAAGCTG…
	Extended Data Figure 5a	pCDFDuet-1_pJ23105_wRNA(GstTnpB3)_tSL0496_T7_GstTnpB3	pSL4360	GstTnpB2 Promoter Screen	CATTAATTGCGTTGCGCTCACTGCCCGCTTTCCAGTCGGGAAACCTGTCGTGCCAGCTGCATTAATGAATCGGCCAACGCGCGGGGAGAGGCGGTTTGCGTATTGGGCGCCAGGGTGGTTTTTCTTTTCACCAGTGAGACGGGCAACAGCTGATTGCCCTTCACCGCCTGGCCCTGAGAGAGTTGCAGCAAGCGGTCCACGCTGGTTTGCCCCAGCAGGCGAAAATCCTGTTTGATGGTGGTTAACGGCGGGATATAACATGAGCTGTCTTCGGTATCGTCGTATCCCACTACCGAGATGTCCGCACCAACGCGCAGCCCGGACTCGGTAATGGCGCGCATTGCGCCCAGCGCCATCTGATCGTTGGCAACCAGCATCGCAGTGGGAACGATGCCCTCA…
	Extended Data Figure 5a	pCDFDuet-1_pJ23119_wRNA(GstTnpB3)_tSL0496_T7_GstTnpB3	pSL4361	GstTnpB2 Promoter Screen	GCGTGAGACTGCGGCGGGCGCTGCGGACACATACAAAGTTACCCACAGATTCCGTGGATAAGCAGGGGACTAACATGTGAGGCAAAACAGCAGGGCCGCGCCGGTGGCGTTTTTCCATAGGCTCCGCCCTCCTGCCAGAGTTCACATAAACAGACGCTTTTCCGGTGCATCTGTGGGAGCCGTGAGGCTCAACCATGAATCTGACAGTACGGGCGAAACCCGACAGGACTTAAAGATCCCCACCGTTTCCGGCGGGTCGCTCCCTCTTGCGCTCTCCTGTTCCGACCCTGCCGTTTACCGGATACCTGTTCCGCCTTTCTCCCTTACGGGAAGTGTGGCGCTTTCTCATAGCTCACACACTGGTATCTCGGCTCGGTGTAGGTCGTTCGCTCCAAGCTG…
	Extended Data Figure 5a	pCDFDuet-1_pLAC_wRNA(GstTnpB3)_tSL0496_pLAC_GstTnpB3	pSL4362	GstTnpB2 Promoter Screen	TAGAAAAATAAACAAATAGCTAGCTCACTCGGTCGCTACGCTCCGGGCGTGAGACTGCGGCGGGCGCTGCGGACACATACAAAGTTACCCACAGATTCCGTGGATAAGCAGGGGACTAACATGTGAGGCAAAACAGCAGGGCCGCGCCGGTGGCGTTTTTCCATAGGCTCCGCCCTCCTGCCAGAGTTCACATAAACAGACGCTTTTCCGGTGCATCTGTGGGAGCCGTGAGGCTCAACCATGAATCTGACAGTACGGGCGAAACCCGACAGGACTTAAAGATCCCCACCGTTTCCGGCGGGTCGCTCCCTCTTGCGCTCTCCTGTTCCGACCCTGCCGTTTACCGGATACCTGTTCCGCCTTTCTCCCTTACGGGAAGTGTGGCGCTTTCTCATAGCT…
	Extended Data Figure 5a	pCDFDuet-1_pLAC_wRNA(GstTnpB3)_tSL0496_pJ23105_GstTnpB3	pSL4363	GstTnpB2 Promoter Screen	AAAAATAAACAAATAGCTAGCTCACTCGGTCGCTACGCTCCGGGCGTGAGACTGCGGCGGGCGCTGCGGACACATACAAAGTTACCCACAGATTCCGTGGATAAGCAGGGGACTAACATGTGAGGCAAAACAGCAGGGCCGCGCCGGTGGCGTTTTTCCATAGGCTCCGCCCTCCTGCCAGAGTTCACATAAACAGACGCTTTTCCGGTGCATCTGTGGGAGCCGTGAGGCTCAACCATGAATCTGACAGTACGGGCGAAACCCGACAGGACTTAAAGATCCCCACCGTTTCCGGCGGGTCGCTCCCTCTTGCGCTCTCCTGTTCCGACCCTGCCGTTTACCGGATACCTGTTCCGCCTTTCTCCCTTACGGGAAGTGTGGCGCTTTCTCATAGCTCAC…
	Extended Data Figure 5a	pCDFDuet-1_pLAC_wRNA(GstTnpB3)_tSL0496_pJ23119_GstTnpB3	pSL4364	GstTnpB2 Promoter Screen	TCGGTAATGGCGCGCATTGCGCCCAGCGCCATCTGATCGTTGGCAACCAGCATCGCAGTGGGAACGATGCCCTCATTCAGCATTTGCATGGTTTGTTGAAAACCGGACATGGCACTCCAGTCGCCTTCCCGTTCCGCTATCGGCTGAATTTGATTGCGAGTGAGATATTTATGCCAGCCAGCCAGACGCAGACGCGCCGAGACAGAACTTAATGGGCCCGCTAACAGCGCGATTTGCTGGTGACCCAATGCGACCAGATGCTCCACGCCCAGTCGCGTACCGTCTTCATGGGAGAAAATAATACTGTTGATGGGTGTCTGGTCAGAGACATCAAGAAATAACGCCGGAACATTAGTGCAGGCAGCTTCCACAGCAATGGCATCCTGGTCATCCAGCGGA…
	Extended Data Figure 5a	pCDFDuet-1_pJ23105_wRNA(GstTnpB3)_tSL0496_pLAC_GstTnpB3	pSL4365	GstTnpB2 Promoter Screen	AGAAAAATAAACAAATAGCTAGCTCACTCGGTCGCTACGCTCCGGGCGTGAGACTGCGGCGGGCGCTGCGGACACATACAAAGTTACCCACAGATTCCGTGGATAAGCAGGGGACTAACATGTGAGGCAAAACAGCAGGGCCGCGCCGGTGGCGTTTTTCCATAGGCTCCGCCCTCCTGCCAGAGTTCACATAAACAGACGCTTTTCCGGTGCATCTGTGGGAGCCGTGAGGCTCAACCATGAATCTGACAGTACGGGCGAAACCCGACAGGACTTAAAGATCCCCACCGTTTCCGGCGGGTCGCTCCCTCTTGCGCTCTCCTGTTCCGACCCTGCCGTTTACCGGATACCTGTTCCGCCTTTCTCCCTTACGGGAAGTGTGGCGCTTTCTCATAGCTC…
	Extended Data Figure 5a	pCDFDuet-1_pJ23105_wRNA(GstTnpB3)_tSL0496_pJ23105_GstTnpB3	pSL4366	GstTnpB2 Promoter Screen	TTAGAAAAATAAACAAATAGCTAGCTCACTCGGTCGCTACGCTCCGGGCGTGAGACTGCGGCGGGCGCTGCGGACACATACAAAGTTACCCACAGATTCCGTGGATAAGCAGGGGACTAACATGTGAGGCAAAACAGCAGGGCCGCGCCGGTGGCGTTTTTCCATAGGCTCCGCCCTCCTGCCAGAGTTCACATAAACAGACGCTTTTCCGGTGCATCTGTGGGAGCCGTGAGGCTCAACCATGAATCTGACAGTACGGGCGAAACCCGACAGGACTTAAAGATCCCCACCGTTTCCGGCGGGTCGCTCCCTCTTGCGCTCTCCTGTTCCGACCCTGCCGTTTACCGGATACCTGTTCCGCCTTTCTCCCTTACGGGAAGTGTGGCGCTTTCTCATAGC…
	Extended Data Figure 5a	pCDFDuet-1_pJ23105_wRNA(GstTnpB3)_tSL0496_pJ23119_GstTnpB3	pSL4367	GstTnpB2 Promoter Screen	GTATTTAGAAAAATAAACAAATAGCTAGCTCACTCGGTCGCTACGCTCCGGGCGTGAGACTGCGGCGGGCGCTGCGGACACATACAAAGTTACCCACAGATTCCGTGGATAAGCAGGGGACTAACATGTGAGGCAAAACAGCAGGGCCGCGCCGGTGGCGTTTTTCCATAGGCTCCGCCCTCCTGCCAGAGTTCACATAAACAGACGCTTTTCCGGTGCATCTGTGGGAGCCGTGAGGCTCAACCATGAATCTGACAGTACGGGCGAAACCCGACAGGACTTAAAGATCCCCACCGTTTCCGGCGGGTCGCTCCCTCTTGCGCTCTCCTGTTCCGACCCTGCCGTTTACCGGATACCTGTTCCGCCTTTCTCCCTTACGGGAAGTGTGGCGCTTTCTCA…
	Extended Data Figure 5a	pCDFDuet-1_pJ23119_wRNA(GstTnpB3)_tSL0496_pLAC_GstTnpB3	pSL4368	GstTnpB2 Promoter Screen	AGAAAAATAAACAAATAGCTAGCTCACTCGGTCGCTACGCTCCGGGCGTGAGACTGCGGCGGGCGCTGCGGACACATACAAAGTTACCCACAGATTCCGTGGATAAGCAGGGGACTAACATGTGAGGCAAAACAGCAGGGCCGCGCCGGTGGCGTTTTTCCATAGGCTCCGCCCTCCTGCCAGAGTTCACATAAACAGACGCTTTTCCGGTGCATCTGTGGGAGCCGTGAGGCTCAACCATGAATCTGACAGTACGGGCGAAACCCGACAGGACTTAAAGATCCCCACCGTTTCCGGCGGGTCGCTCCCTCTTGCGCTCTCCTGTTCCGACCCTGCCGTTTACCGGATACCTGTTCCGCCTTTCTCCCTTACGGGAAGTGTGGCGCTTTCTCATAGCTC…
	Extended Data Figure 5a	pCDFDuet-1_pJ23119_wRNA(GstTnpB3)_tSL0496_pJ23119_GstTnpB3	pSL4370	GstTnpB2 Promoter Screen	ATATTTGAATGTATTTAGAAAAATAAACAAATAGCTAGCTCACTCGGTCGCTACGCTCCGGGCGTGAGACTGCGGCGGGCGCTGCGGACACATACAAAGTTACCCACAGATTCCGTGGATAAGCAGGGGACTAACATGTGAGGCAAAACAGCAGGGCCGCGCCGGTGGCGTTTTTCCATAGGCTCCGCCCTCCTGCCAGAGTTCACATAAACAGACGCTTTTCCGGTGCATCTGTGGGAGCCGTGAGGCTCAACCATGAATCTGACAGTACGGGCGAAACCCGACAGGACTTAAAGATCCCCACCGTTTCCGGCGGGTCGCTCCCTCTTGCGCTCTCCTGTTCCGACCCTGCCGTTTACCGGATACCTGTTCCGCCTTTCTCCCTTACGGGAAGTGTGG…
	Extended Data Figure 5b	Truncated_pCOLA_HpyTnpB_Native_tSL0451	pSL4033	IS608 TnpB Target	ATTCTTCTAATACCTGGAATGCTGTTTTCCCGGGGATCGCAGTGGTGAGTAACCATGCATCATCAGGAGTACGGATAAAATGCTTGATGGTCGGAAGAGGCATAAATTCCGTCAGCCAGTTTAGTCTGACCATCTCATCTGTAACATCATTGGCAACGCTACCTTTGCCATGTTTCAGAAACAACTCTGGCGCATCGGGCTTCCCATACAATCGATAGATTGTCGCACCTGATTGCCCGACATTATCGCGAGCCCATTTATACCCATATAAATCAGCATCCATGTTGGAATTTAATCGCGGCCTAGAGCAAGACGTTTCCCGTTGAATATGGCTCATACTCTTCCTTTTTCAATATTATTGAAGCATTTATCAGGGTTATTGTCTCATGAGCGGATACA…
	Extended Data Figure 5b	Truncated_pCOLA_IsDra2TnpB_Native(tSL0482)	pSL4035	ISDra2 TnpB Target	CGCACCTGATTGCCCGACATTATCGCGAGCCCATTTATACCCATATAAATCAGCATCCATGTTGGAATTTAATCGCGGCCTAGAGCAAGACGTTTCCCGTTGAATATGGCTCATACTCTTCCTTTTTCAATATTATTGAAGCATTTATCAGGGTTATTGTCTCATGAGCGGATACATATTTGAATGTATTTAGAAAAATAAACAAATAGGCATGCTAGCGCAGAAACGTCCTAGAAGATGCCAGGAGGATACTTAGCAGAGAGACAATAAGGCCGGAGCGAAGCCGTTTTTCCATAGGCTCCGCCCCCCTGACGAACATCACGAAATCTGACGCTCAAATCAGTGGTGGCGAAACCCGACAGGACTATAAAGATACCAGGCGTTTCCCCCTGATGGCTC…
	Extended Data Figure 5b	pCDFDuet-1_IsDra2TnpB_HDVRemoved	pSL4111	DraTnpB	CAAAACAGCAGGGCCGCGCCGGTGGCGTTTTTCCATAGGCTCCGCCCTCCTGCCAGAGTTCACATAAACAGACGCTTTTCCGGTGCATCTGTGGGAGCCGTGAGGCTCAACCATGAATCTGACAGTACGGGCGAAACCCGACAGGACTTAAAGATCCCCACCGTTTCCGGCGGGTCGCTCCCTCTTGCGCTCTCCTGTTCCGACCCTGCCGTTTACCGGATACCTGTTCCGCCTTTCTCCCTTACGGGAAGTGTGGCGCTTTCTCATAGCTCACACACTGGTATCTCGGCTCGGTGTAGGTCGTTCGCTCCAAGCTGGGCTGTAAGCAAGAACTCCCCGTTCAGCCCGACTGCTGCGCCTTATCCGGTAACTGTTCACTTGAGTCCAACCCGGAAAAGC…
	Extended Data Figure 5b	pCDF_Hpy_T7_wRNA(tSL0451)_T7_TnpB_non-overlapping	pSL3858	HpyTnpB TnpB	TTTTCTACTGAACCGCTCTAGATTTCAGTGCAATTTATCTCTTCAAATGTAGCACCTGAAGTCAGCCCCATACGATATAAGTTGTAATTCTCATGTTAGTCATGCCCCGCGCCCACCGGAAGGAGCTGACTGGGTTGAAGGCTCTCAAGGGCATCGGTCGAGATCCCGGTGCCTAATGAGTGAGCTAACTTACATTAATTGCGTTGCGCTCACTGCCCGCTTTCCAGTCGGGAAACCTGTCGTGCCAGCTGCATTAATGAATCGGCCAACGCGCGGGGAGAGGCGGTTTGCGTATTGGGCGCCAGGGTGGTTTTTCTTTTCACCAGTGAGACGGGCAACAGCTGATTGCCCTTCACCGCCTGGCCCTGAGAGAGTTGCAGCAAGCGGTCCACGCTGGTT…
	Extended Data Figure 5e	pCDFDuet-1_pJ23119_wRNA(GstTnpB3)_tSL0527(lacZ)_pJ23105_GstTnpB3	pSL4477	GstTnpB2 LacZ guide	CACCGTAACCAGCAAATCAATATCACTGTGTGGCTTCAGGCCGCCATCCACTGCGGAGCCGTACAAATGTACGGCCAGCAACGTCGGTTCGAGATGGCGCTCGATGACGCCAACTACCTCTGATAGTTGAGTCGATACTTCGGCGATCACCGCTTCCCTCATACTCTTCCTTTTTCAATATTATTGAAGCATTTATCAGGGTTATTGTCTCATGAGCGGATACATATTTGAATGTATTTAGAAAAATAAACAAATAGCTAGCTCACTCGGTCGCTACGCTCCGGGCGTGAGACTGCGGCGGGCGCTGCGGACACATACAAAGTTACCCACAGATTCCGTGGATAAGCAGGGGACTAACATGTGAGGCAAAACAGCAGGGCCGCGCCGGTGGCGTTTTTC…
	Extended Data Figure 5e	pCDFDuet-1_pJ23119_wRNA(GstTnpB3)_tSL0531_pJ23105_GstTnpB3	pSL4519	GstTnpB2 LacZ guide	CACCGTAACCAGCAAATCAATATCACTGTGTGGCTTCAGGCCGCCATCCACTGCGGAGCCGTACAAATGTACGGCCAGCAACGTCGGTTCGAGATGGCGCTCGATGACGCCAACTACCTCTGATAGTTGAGTCGATACTTCGGCGATCACCGCTTCCCTCATACTCTTCCTTTTTCAATATTATTGAAGCATTTATCAGGGTTATTGTCTCATGAGCGGATACATATTTGAATGTATTTAGAAAAATAAACAAATAGCTAGCTCACTCGGTCGCTACGCTCCGGGCGTGAGACTGCGGCGGGCGCTGCGGACACATACAAAGTTACCCACAGATTCCGTGGATAAGCAGGGGACTAACATGTGAGGCAAAACAGCAGGGCCGCGCCGGTGGCGTTTTTC…
	Extended Data Figure 5e	pCDFDuet-1_pJ23119_wRNA(GstTnpB3)_tSL0532_pJ23105_GstTnpB3	pSL4520	GstTnpB2 LacZ guide	CACCGTAACCAGCAAATCAATATCACTGTGTGGCTTCAGGCCGCCATCCACTGCGGAGCCGTACAAATGTACGGCCAGCAACGTCGGTTCGAGATGGCGCTCGATGACGCCAACTACCTCTGATAGTTGAGTCGATACTTCGGCGATCACCGCTTCCCTCATACTCTTCCTTTTTCAATATTATTGAAGCATTTATCAGGGTTATTGTCTCATGAGCGGATACATATTTGAATGTATTTAGAAAAATAAACAAATAGCTAGCTCACTCGGTCGCTACGCTCCGGGCGTGAGACTGCGGCGGGCGCTGCGGACACATACAAAGTTACCCACAGATTCCGTGGATAAGCAGGGGACTAACATGTGAGGCAAAACAGCAGGGCCGCGCCGGTGGCGTTTTTC…
	Figure 4b and Extended Data Figure 6a	pCDF_Gst_(PT7)_wRNA(tSL0528)_(PT7)_3XFLAG_IscB(RuvC-HNH)	pSL4617	ChIP Seq	TTTTCTACTGAACCGCTCTAGATTTCAGTGCAATTTATCTCTTCAAATGTAGCACCTGAAGTCAGCCCCATACGATATAAGTTGTAATTCTCATGTTAGTCATGCCCCGCGCCCACCGGAAGGAGCTGACTGGGTTGAAGGCTCTCAAGGGCATCGGTCGAGATCCCGGTGCCTAATGAGTGAGCTAACTTACATTAATTGCGTTGCGCTCACTGCCCGCTTTCCAGTCGGGAAACCTGTCGTGCCAGCTGCATTAATGAATCGGCCAACGCGCGGGGAGAGGCGGTTTGCGTATTGGGCGCCAGGGTGGTTTTTCTTTTCACCAGTGAGACGGGCAACAGCTGATTGCCCTTCACCGCCTGGCCCTGAGAGAGTTGCAGCAAGCGGTCCACGCTGGTT…
	Figure 4b	pCDF_Gst_(PT7)_wRNA(tSL0155)_(PT7)_3XFLAG_IscB(RuvC-HNH)	pSL4576	ChIP Seq	TTTTCTACTGAACCGCTCTAGATTTCAGTGCAATTTATCTCTTCAAATGTAGCACCTGAAGTCAGCCCCATACGATATAAGTTGTAATTCTCATGTTAGTCATGCCCCGCGCCCACCGGAAGGAGCTGACTGGGTTGAAGGCTCTCAAGGGCATCGGTCGAGATCCCGGTGCCTAATGAGTGAGCTAACTTACATTAATTGCGTTGCGCTCACTGCCCGCTTTCCAGTCGGGAAACCTGTCGTGCCAGCTGCATTAATGAATCGGCCAACGCGCGGGGAGAGGCGGTTTGCGTATTGGGCGCCAGGGTGGTTTTTCTTTTCACCAGTGAGACGGGCAACAGCTGATTGCCCTTCACCGCCTGGCCCTGAGAGAGTTGCAGCAAGCGGTCCACGCTGGTT…
	Figure 4c and Extended Data Figure 6b	pCDFDuet-1_T7_wRNA(GstTnpB3)_tSL0530_T7_3XFLAG_GstTnpB3_D196A	pSL4618	ChIP Seq	AGTCAGCCCCATACGATATAAGTTGTAATTCTCATGTTAGTCATGCCCCGCGCCCACCGGAAGGAGCTGACTGGGTTGAAGGCTCTCAAGGGCATCGGTCGAGATCCCGGTGCCTAATGAGTGAGCTAACTTACATTAATTGCGTTGCGCTCACTGCCCGCTTTCCAGTCGGGAAACCTGTCGTGCCAGCTGCATTAATGAATCGGCCAACGCGCGGGGAGAGGCGGTTTGCGTATTGGGCGCCAGGGTGGTTTTTCTTTTCACCAGTGAGACGGGCAACAGCTGATTGCCCTTCACCGCCTGGCCCTGAGAGAGTTGCAGCAAGCGGTCCACGCTGGTTTGCCCCAGCAGGCGAAAATCCTGTTTGATGGTGGTTAACGGCGGGATATAACATGAGCT…
	Figure 4c	pCDFDuet-1_T7_wRNA(GstTnpB3)_tSL0496_T7_3XFLAG_GstTnpB3_D196A	pSL4577	ChIP Seq	AGTCAGCCCCATACGATATAAGTTGTAATTCTCATGTTAGTCATGCCCCGCGCCCACCGGAAGGAGCTGACTGGGTTGAAGGCTCTCAAGGGCATCGGTCGAGATCCCGGTGCCTAATGAGTGAGCTAACTTACATTAATTGCGTTGCGCTCACTGCCCGCTTTCCAGTCGGGAAACCTGTCGTGCCAGCTGCATTAATGAATCGGCCAACGCGCGGGGAGAGGCGGTTTGCGTATTGGGCGCCAGGGTGGTTTTTCTTTTCACCAGTGAGACGGGCAACAGCTGATTGCCCTTCACCGCCTGGCCCTGAGAGAGTTGCAGCAAGCGGTCCACGCTGGTTTGCCCCAGCAGGCGAAAATCCTGTTTGATGGTGGTTAACGGCGGGATATAACATGAGCT…
	Figure S6c	pCDF_II-A_Spy_3xFLAG-dCas9_sgRNA(lacZ-Target4nearby-tSL0059)	pSL1739	ChIP Seq	TCACTGCCCGCTTTCCAGTCGGGAAACCTGTCGTGCCAGCTGCATTAATGAATCGGCCAACGCGCGGGGAGAGGCGGTTTGCGTATTGGGCGCCAGGGTGGTTTTTCTTTTCACCAGTGAGACGGGCAACAGCTGATTGCCCTTCACCGCCTGGCCCTGAGAGAGTTGCAGCAAGCGGTCCACGCTGGTTTGCCCCAGCAGGCGAAAATCCTGTTTGATGGTGGTTAACGGCGGGATATAACATGAGCTGTCTTCGGTATCGTCGTATCCCACTACCGAGATGTCCGCACCAACGCGCAGCCCGGACTCGGTAATGGCGCGCATTGCGCCCAGCGCCATCTGATCGTTGGCAACCAGCATCGCAGTGGGAACGATGCCCTCATTCAGCATTTGCATGGT…
	Figure S6d	pCDFDuet-1_T7_gRNA(AsCpf1)_tSL0585_T7_3xFLAG_dAsCas12a_D908A	pSL4865	ChIP Seq	TCACTGCCCGCTTTCCAGTCGGGAAACCTGTCGTGCCAGCTGCATTAATGAATCGGCCAACGCGCGGGGAGAGGCGGTTTGCGTATTGGGCGCCAGGGTGGTTTTTCTTTTCACCAGTGAGACGGGCAACAGCTGATTGCCCTTCACCGCCTGGCCCTGAGAGAGTTGCAGCAAGCGGTCCACGCTGGTTTGCCCCAGCAGGCGAAAATCCTGTTTGATGGTGGTTAACGGCGGGATATAACATGAGCTGTCTTCGGTATCGTCGTATCCCACTACCGAGATGTCCGCACCAACGCGCAGCCCGGACTCGGTAATGGCGCGCATTGCGCCCAGCGCCATCTGATCGTTGGCAACCAGCATCGCAGTGGGAACGATGCCCTCATTCAGCATTTGCATGGT…
	Figure 4d	pCDFDuet-1_pJ23119_wRNA(GstIscB)_tSL0481(Native)_pJ23105_GstIscB	pSL4514	TAM Library IscB	TTTTCTACTGAACCGCTCTAGATTTCAGTGCAATTTATCTCTTCAAATGTAGCACCTGAAGTCAGCCCCATACGATATAAGTTGTAATTCTCATGTTAGTCATGCCCCGCGCCCACCGGAAGGAGCTGACTGGGTTGAAGGCTCTCAAGGGCATCGGTCGAGATCCCGGTGCCTAATGAGTGAGCTAACTTACATTAATTGCGTTGCGCTCACTGCCCGCTTTCCAGTCGGGAAACCTGTCGTGCCAGCTGCATTAATGAATCGGCCAACGCGCGGGGAGAGGCGGTTTGCGTATTGGGCGCCAGGGTGGTTTTTCTTTTCACCAGTGAGACGGGCAACAGCTGATTGCCCTTCACCGCCTGGCCCTGAGAGAGTTGCAGCAAGCGGTCCACGCTGGTT…
	Figure 4d	Truncated_pCOLA_N6_TAM_Library	pSL4841	N6 TAM Library	TTTGTTTATTTTTCTAAATACATTCAAATATGTATCCGCTCATGAGACAATAACCCTGATAAATGCTTCAATAATATTGAAAAAGGAAGAGTATGAGCCATATTCAACGGGAAACGTCTTGCTCTAGGCCGCGATTAAATTCCAACATGGATGCTGATTTATATGGGTATAAATGGGCTCGCGATAATGTCGGGCAATCAGGTGCGACAATCTATCGATTGTATGGGAAGCCCGATGCGCCAGAGTTGTTTCTGAAACATGGCAAAGGTAGCGTTGCCAATGATGTTACAGATGAGATGGTCAGACTAAACTGGCTGACGGAATTTATGCCTCTTCCGACCATCAAGCATTTTATCCGTACTCCTGATGATGCATGGTTACTCACCACTGCGATCCCCG…
	Figure 5 and Extended Data Figure 7	pETDuet_pLac_GstTnpA1_RepeatsRemoved	pSL4529	GstTnpA expression vector	ACCAAAATCCCTTAACGTGAGTTTTCGTTCCACTGAGCGTCAGACCCCGTAGAAAAGATCAAAGGATCTTCTTGAGATCCTTTTTTTCTGCGCGTAATCTGCTGCTTGCAAACAAAAAAACCACCGCTACCAGCGGTGGTTTGTTTGCCGGATCAAGAGCTACCAACTCTTTTTCCGAAGGTAACTGGCTTCAGCAGAGCGCAGATACCAAATACTGTCCTTCTAGTGTAGCCGTAGTTAGGCCACCACTTCAAGAACTCTGTAGCACCGCCTACATACCTCGCTCTGCTAATCCTGTTACCAGTGGCTGCTGCCAGTGGCGATAAGTCGTGTCTTACCGGGTTGGACTCAAGACGATAGTTACCGGATAAGGCGCAGCGGTCGGGCTGAACGGGGGGT…
	Figure 5 and Extended Data Figure 7	pETDuet_pLac_Y125A_GstTnpA1_RepeatsRemoved	pSL4534	Catalytically inactive GstTnpA expression vector	ACCAAAATCCCTTAACGTGAGTTTTCGTTCCACTGAGCGTCAGACCCCGTAGAAAAGATCAAAGGATCTTCTTGAGATCCTTTTTTTCTGCGCGTAATCTGCTGCTTGCAAACAAAAAAACCACCGCTACCAGCGGTGGTTTGTTTGCCGGATCAAGAGCTACCAACTCTTTTTCCGAAGGTAACTGGCTTCAGCAGAGCGCAGATACCAAATACTGTCCTTCTAGTGTAGCCGTAGTTAGGCCACCACTTCAAGAACTCTGTAGCACCGCCTACATACCTCGCTCTGCTAATCCTGTTACCAGTGGCTGCTGCCAGTGGCGATAAGTCGTGTCTTACCGGGTTGGACTCAAGACGATAGTTACCGGATAAGGCGCAGCGGTCGGGCTGAACGGGGGGT…
	Figure 5	pCDFDuet-1_pJ23119_wRNA(GstTnpB3)_tSL0496_pJ23105_dGstTnpB3(D196A)	pSL4740	dGstTnpB native target	CACCGTAACCAGCAAATCAATATCACTGTGTGGCTTCAGGCCGCCATCCACTGCGGAGCCGTACAAATGTACGGCCAGCAACGTCGGTTCGAGATGGCGCTCGATGACGCCAACTACCTCTGATAGTTGAGTCGATACTTCGGCGATCACCGCTTCCCTCATACTCTTCCTTTTTCAATATTATTGAAGCATTTATCAGGGTTATTGTCTCATGAGCGGATACATATTTGAATGTATTTAGAAAAATAAACAAATAGCTAGCTCACTCGGTCGCTACGCTCCGGGCGTGAGACTGCGGCGGGCGCTGCGGACACATACAAAGTTACCCACAGATTCCGTGGATAAGCAGGGGACTAACATGTGAGGCAAAACAGCAGGGCCGCGCCGGTGGCGTTTTTC…

### Sheet: Supplementary Table 3 
	Meers et al.
	Supplementary Table 3 | Genes used in this study.
	Gene (IS Element)	Protein	NCBI Accession
	tnpB (IS608)	HpyTnpB	AAK49529.1
	tnpB (ISDra2)	DraTnpB	WP_010887311.1
	tnpB (ISGst1)	GstTnpB1	WP_160268933.1
	tnpB (ISGst2)	GstTnpB2	WP_047817673.1
	tnpB (ISGst3)	GstTnpB3	WP_011231306.1
	tnpB (ISGst4)	GstTnpB4	WP_011229875.1
	iscB (ISGst5)	GstIscB	WP_223812651.1
	tnpA (ISGst1)	GstTnpA	WP_012748944.1

### Sheet: Supplementary Table 4
	Meers et al.
	Supplementary Table 4 | Oligonucleotides used in this study.
	Oligo	Sequence (5' to 3')	Description	Figure
	oSL9955	ACGCTGTCTGGAGGATGAGT	Flanks IS	Figure 2C
	oSL5769	GCTGAGCAATAACTAGCATA	Flanks IS	Figure 2e, f & Extended Data Figure 3b
	oSL5910	GATTGTACTGAGAGTGCACC	Flanks IS	Figure 2c,e,f & Extended Data Figure 3b
	oSL10198	ACTAAAATATTGGATACCAAAAATTTAAGCTG	IS Junction	Extended Data Figure 3d,e
	oSL10203	GTTTTCCCAGTCACGACGTT	Downstream IS	Extended Data Figure 3d,e
	oSL8589	CCAGAAACGCTGGTGAAAGT	ampR (Reference)	Extended Data Figure 3d,e
	oSL8590	ATAATACCGCGCCACATAGC	ampR (Reference)	Extended Data Figure 3d,e
	oSL10651	GGTTTGCCCGGATAAAC	Flanks IS	Figure 5D Extended Data Figure 7
	oSL10654	GCCAGTTCTGTATGAACG	Flanks IS	Figure 5D Extended Data Figure 7
	oSL1177	CATGCAGTATTCCAGGACTC	rssA (Reference)	Figure 5D Extended Data Figure 7
	oSL1178	GGAGAGCAAATCTTGTTGC	rssA (Reference)	Figure 5D Extended Data Figure 7

### Sheet: Supplementary Table 5
	Meers et al. (2023)
	Supplementary Table 5 | ChIP-seq read and meta information for this study.
	IscB
	Raw read file name	File ID	Raw reads (R1 + R2)	Uniquely mapped reads	Uniquely mapped and normalized read file name (.bw)	Reference genome file name (.fasta and fasta.fai)	Read length (bp)	Paired/single-end	Sequencing platform	Associated peak call file name
	IscB_targeting_ChIP-seq_paired_raw_rep1	B218_072922	2508592	2385888	IscB_targeting_ChIP-seq_paired_rep1_genome-mapping	E_coli_BL21_masked_335600-337101_748601-750390	2x75	Paired	NextSeq 500	IscB_targeting_rep1_macs3_summits.bed
					IscB_targeting_ChIP-seq_paired_rep1_genome-mapping_max-value-1kb-windows					-
	IscB_targeting_ChIP-seq_paired_raw_rep2	B226_072922	2621256	2491919	IscB_targeting_ChIP-seq_paired_rep2_genome-mapping	E_coli_BL21_masked_335600-337101_748601-750390	2x75	Paired	NextSeq 500	IscB_targeting_rep2_macs3_summits.bed
					IscB_targeting_ChIP-seq_paired_rep2_genome-mapping_max-value-1kb-windows					-
	IscB_NT_ChIP-seq_paired_raw_rep1	B234_072922	2079054	1974814	IscB_NT_ChIP-seq_paired_rep1_genome-mapping	E_coli_BL21_masked_335600-337101_748601-750390	2x75	Paired	NextSeq 500	IscB_NT_rep1_macs3_summits.bed
					IscB_NT_ChIP-seq_paired_rep1_genome-mapping_max-value-1kb-windows					-
	IscB_NT_ChIP-seq_paired_raw_rep2	B242_072922	2636800	2494434	IscB_NT_ChIP-seq_paired_rep2_genome-mapping	E_coli_BL21_masked_335600-337101_748601-750390	2x75	Paired	NextSeq 500	IscB_NT_rep1_macs3_summits.bed
					IscB_NT_ChIP-seq_paired_rep2_genome-mapping_max-value-1kb-windows					-
	TnpB3
	Raw read file name	File ID	Raw reads (R1 + R2)	Uniquely mapped reads	Normalized read file name	Reference genome file name	Read length	Paired/single-end	Sequencing platform	Associated peak call file name
	Input_TnpB3_targeting_ChIP-seq_paired_raw	B267_072922	2266352	2188079	Input_TnpB3_targeting_ChIP-seq_paired_genome-mapping	E_coli_BL21_masked_335600-337101_748601-750390	2x75	Paired	NextSeq 500	-
					Input_TnpB3_targeting_ChIP-seq_paired_genome-mapping_max-value-1kb-windows					-
	TnpB3_targeting_ChIP-seq_paired_raw_rep1	B202_072922	2325950	2281419	TnpB3_targeting_ChIP-seq_paired_rep1_genome-mapping	E_coli_BL21_masked_335600-337101_748601-750390	2x75	Paired	NextSeq 500	TnpB3_targeting_rep1_macs3_summits.bed
					TnpB3_targeting_ChIP-seq_paired_rep1_genome-mapping_max-value-1kb-windows					-
	TnpB3_targeting_ChIP-seq_paired_raw_rep2	B210_072922	2357914	2282465	TnpB3_targeting_ChIP-seq_paired_rep2_genome-mapping	E_coli_BL21_masked_335600-337101_748601-750390	2x75	Paired	NextSeq 500	TnpB3_targeting_rep2_macs3_summits.bed
					TnpB3_targeting_ChIP-seq_paired_rep2_genome-mapping_max-value-1kb-windows					-
	TnpB3_NT_ChIP-seq_paired_raw_rep1	B250_072922	2558734	2475797	TnpB3_NT_ChIP-seq_paired_rep1_genome-mapping	E_coli_BL21_masked_335600-337101_748601-750390	2x75	Paired	NextSeq 500	TnpB3_NT_rep1_macs3_summits.bed
					TnpB3_NT_ChIP-seq_paired_rep1_genome-mapping_max-value-1kb-windows					-
	TnpB3_NT_ChIP-seq_paired_raw_rep2	B258_072922	2498624	2420278	TnpB3_NT_ChIP-seq_paired_rep2_genome-mapping	E_coli_BL21_masked_335600-337101_748601-750390	2x75	Paired	NextSeq 500	TnpB3_NT_rep1_macs3_summits.bed
					TnpB3_NT_ChIP-seq_paired_rep2_genome-mapping_max-value-1kb-windows					-
	Cas9
	Raw read file name	File ID	Raw reads (R1 + R2)	Uniquely mapped reads	Normalized read file name	Reference genome file name	Read length	Paired/single-end	Sequencing platform	Associated peak call file name
	Input_Cas9_targeting_ChIP-seq_paired_raw	A4411_092122	2969580	1795426	Input_Cas9_targeting_ChIP-seq_paired_genome-mapping	E_coli_BL21_masked_335600-337101_748601-750390_4121275-4121400	2x75	Paired	MiniSeq	-
					Input_Cas9_targeting_ChIP-seq_paired_genome-mapping_max-value-1kb-windows					-
	Cas9_targeting_ChIP-seq_paired_raw_rep1	A4470_092122	3013162	2173744	Cas9_targeting_ChIP-seq_paired_rep1_genome-mapping	E_coli_BL21_masked_335600-337101_748601-750390_4121275-4121400	2x75	Paired	MiniSeq	Cas9_targeting_rep1_macs3_summits.bed
					Cas9_targeting_ChIP-seq_paired_rep1_genome-mapping_max-value-1kb-windows					-
	Cas9_targeting_ChIP-seq_paired_raw_rep2	A4440_092122	2433312	1727451	Cas9_targeting_ChIP-seq_paired_rep2_genome-mapping	E_coli_BL21_masked_335600-337101_748601-750390_4121275-4121400	2x75	Paired	MiniSeq	Cas9_targeting_rep2_macs3_summits.bed
					Cas9_targeting_ChIP-seq_paired_rep2_genome-mapping_max-value-1kb-windows					-
	Cas9_NT_ChIP-seq_paired_raw_rep1	A4441_092122	2476870	1833488	Cas9_NT_ChIP-seq_paired_rep1_genome-mapping	E_coli_BL21_masked_335600-337101_748601-750390_4121275-4121400	2x75	Paired	MiniSeq	Cas9_NT_rep1_macs3_summits.bed
					Cas9_NT_ChIP-seq_paired_rep1_genome-mapping_max-value-1kb-windows					-
	Cas9_NT_ChIP-seq_paired_raw_rep2	A4409_092122	3593410	2679976	Cas9_NT_ChIP-seq_paired_rep2_genome-mapping	E_coli_BL21_masked_335600-337101_748601-750390_4121275-4121400	2x75	Paired	MiniSeq	Cas9_NT_rep1_macs3_summits.bed
					Cas9_NT_ChIP-seq_paired_rep2_genome-mapping_max-value-1kb-windows					-
	Cas12a
	Raw read file name	File ID	Raw reads (R1 + R2)	Uniquely mapped reads	Normalized read file name	Reference genome file name	Read length	Paired/single-end	Sequencing platform	Associated peak call file name
	Cas12a_targeting_ChIP-seq_paired_raw_rep1	A4408_092122	2954100	2777043	Cas12a_targeting_ChIP-seq_paired_rep1_genome-mapping	E_coli_BL21_masked_335600-337101_748601-750390_4121275-4121400	2x75	Paired	MiniSeq	Cas12a_targeting_rep1_macs3_summits.bed
					Cas12a_targeting_ChIP-seq_paired_rep1_genome-mapping_max-value-1kb-windows					-
	Cas12a_targeting_ChIP-seq_paired_raw_rep2	A4464_092122	2213190	1901718	Cas12a_targeting_ChIP-seq_paired_rep2_genome-mapping	E_coli_BL21_masked_335600-337101_748601-750390_4121275-4121400	2x75	Paired	MiniSeq	Cas12a_targeting_rep2_macs3_summits.bed
					Cas12a_targeting_ChIP-seq_paired_rep2_genome-mapping_max-value-1kb-windows					-
	Cas12a_NT_ChIP-seq_paired_raw_rep1	A4438_092122	2956960	2720290	Cas12a_NT_ChIP-seq_paired_rep1_genome-mapping	E_coli_BL21_masked_335600-337101_748601-750390_4121275-4121400	2x75	Paired	MiniSeq	Cas12a_NT_rep1_macs3_summits.bed
					Cas12a_NT_ChIP-seq_paired_rep1_genome-mapping_max-value-1kb-windows					-
	Cas12a_NT_ChIP-seq_paired_raw_rep2	A4444_092122	2411422	2199992	Cas12a_NT_ChIP-seq_paired_rep2_genome-mapping	E_coli_BL21_masked_335600-337101_748601-750390_4121275-4121400	2x75	Paired	MiniSeq	Cas12a_NT_rep1_macs3_summits.bed
					Cas12a_NT_ChIP-seq_paired_rep2_genome-mapping_max-value-1kb-windows					-
